# Elucidation and engineering of arabinofuranosyltransferase to enable total *de novo* biosynthesis of paris saponins in yeast

**DOI:** 10.64898/2025.12.07.692791

**Authors:** Haowen Wang, Yuxin Yang, Ziya Wu, Huan Zhao, Yinying Ba, Chi Zhang, Chenxing Sun, Zihan Yu, Bowen Qiu, Xuan Liu, Yating Hu, Xianan Zhang

**Author notes:** contributed equally to this work (Haowen Wang, Yuxin Yang, Ziya Wu). Corresponding Authors; (Xianan Zhang). (Yating Hu).

## Abstract

Paris saponins (PSs) are structurally complex steroidal saponins that, due to their diverse glycosylation patterns, exhibit a range of significant pharmacological activities, including anti-tumor and antibacterial effects. However, incomplete characterization of the key enzymes responsible for glycosylation modifications has hindered their efficient heterologous biosynthesis. In this study, we reprogrammed the sugar donor specificity of a steroidal rhamnosyltransferase (UGT93M3) to enable the transfer of arabinofuranose (Ara*f*). Through structural analysis, we identified key amino acid residues (368H/Q) that play an important role in determining Ara*f* donor specificity. Guided by this insight, we successfully reconstructed the paris saponin I (PSI) biosynthetic pathway in *Saccharomyces cerevisiae* using engineered enzymes. To address challenges related to donor availability, we introduced UDP-sugar biosynthetic modules (UDP-Rha and UDP-Ara*f*) into yeast. With this integrated platform, we were able to *de novo* produce a range of paris saponins, including diosgenin-3-*O*-glucosyl-(1→6)-glucoside (DGG), diosgenin-3-*O*-rhamnosyl(1→2) [glucosyl(1→6)]glucoside (DRGG) and paris saponin II. This work establishes a novel microbial platform for the sustainable production of paris saponins, particularly PSI, advancing the biosynthesis of steroidal glycosides and providing a potential strategy for the industrial-scale production of bioactive saponins.

**Teaser:** In this study, we report the first complete *de novo* biosynthesis of four bioactive PSs, PSI, PSII, DGG and DRGG, in *Saccharomyces cerevisiae* from simple carbon source. Key advances include: **(i)** A single amino-acid switch (N368H) in the rhamnosyltransferase UGT93M3 endowed high-efficiency transfer of the rare five-membered arabinofuranose, solving a bottleneck in PS I biosynthesis; **(ii)** Elucidation of the molecular basis for sugar-donor specificity through AlphaFold3 docking and 300-ns molecular-dynamics simulations, revealing a histidine “latch” that stabilizes UDP-Ara*f* in the catalytic pose; **(iii)** Construction of a 16-gene yeast chassis that integrates plant P450s, optimized glycosyltransferases, and *de novo* modules for UDP-rhamnose and UDP-arabinofuranose supply, achieving *de novo* microbial production of PS II, DGG, DRGG and PS I from glucose alone.
