## Supplementary Data 1 for "Elucidation and engineering of arabinofuranosyltransferase to enable total *de novo* biosynthesis of paris saponins in yeast"

### Sheet: Sheet1
Supplementary Data 1 The nucleotide sequences of the genes identified in this study
Gene	Sequence	Length
PpcUGT3	ATGGCGGAGAGCGGCAGTGGAGCAGCGGGAAACAATGGCAAATCACCCTCGGCAATCAGTCACAATAATCTACCTAGGGCTATTAGTATGCCTGGAGGTACAAAAGATACTAAAAGCTCAGAGGCGTCTACGAGTCACCCAAAATTGGAGAAGTCAAAAACTGAGAAACAAAGGCAAATTAATCTACGTGCTGATCCAACATCTCAATTATTTGATGATAATGTTTCTATTAAAAAGAAGCTTAAGATGTTAAATCGGATAGCTACGCTGAAAAACGATGGAACTGTGGTTGTCGAGATTCCAAGCAGCGTTGAACCAGCATCACTTAATCTTGGGCCAGAGGATGTTTATGAAGCAGTTGATGATCAAGTGGCAGACTTAGCTGACCCTCAGTATATA…	1773bp
PpcUGT4	ATGGAGAACTCGAATCCTTCGGCCATGGAGGAAGCGAATACGAAGGGCTCCGCCTCTTCGCCATCAGTGGTTGGTGACAGGAAACTACCTAGGGCAAATTCTATGCCTGAAGAGGTGAATAATTCTGAAAAGCCAGAGACATCCACAAGTAGTTTTCAATTGGAAAGGTCAAAAACTGAGAAACGAAGACAGAATAATATACGCGCTGATCATGCCACACAATTATTTGATGATAAGATCTCAATTAAGAAGAAGCTTAAGATGCTAAACCAAATAGCTACTATGAATGACGACGGAACTGTAGCTGTTGAAGTTCCGAGTGATGTTGAACCTGCATCAATTGACCCTGGGTCTCAAGATGTTGGTGATGAAGTTCTTGATGATGAACCAATAGATTTA…	1770bp
UGT91AH8	ATGGCAGAAGGCCATGGAAGCCTTCATGTTGTGGTGCTCCCATGGCTTGCCATGGGCCACATCCTTCCCTTCTTCGAGCTCTCCCGGCGACTAGCAAGCAAAGGTCACCATGTCTCCTTCCTCACAACCCATAAGAACATCCAAAGGCTCGAGCCCAAGATCCCCCACCACCTCTCCCACCTCCTAACTCTAGTCGAGTTCTCTTTGTCTCGCATCGAACACCTTCCACAATCCATCGAGAACACCGTCGACATCACCGACGATCTCCACCGCGACTACCTGCGGATCGCCTTCGACTCTTTCGAGGTCCAACTCTCCGAATTCTTCCGTCGCGAGAATCCCGATTGGCTCGTCTACGACTACGCCGCCTACTGGGCACCGGACTTGGCCACGGCCCAC…	1398bp
UGT91AH9	ATGGCAGAAGGCCATGGAAGCCTTCATGTTGTGGTGCTCCCATGGCTTGCCATGGGCCACATCCTTCCCTTCTTCGAGCTCTCCCGGCGACTAGCAAGCAAAGGTCACCATGTCTCCTTCCTCACAACCCATAAGAACATCCAAAGGCTCGAGCCCAAGATCCCCCACCACCTCTCCCACCTCCTAACTCTAGTCGAGTTCTCTTTGTCTCGCATCGAACACCTTCCACAATCCATCGAGAACACTGTCGACATCACCGACGATCTCCACCGCGACTACCTGCGGATCGCCTTCGACTCTTTCGAGGTCCAACTCTCCGAATTCTTCCGTCGCGAGAATCCCGATTGGCTCGTCTACGACTACGCCGCCTACTGGGCACCGGACTTGGCCACGGCCCAC…	1395bp
UGT91AH10	ATGGAAGAAGGCCATGGAAGCCTTCATGTTGTGGTGATCCCATGGCTTGCCATGGGCCACATCCTCCCCTTCTTCGAGGTTTCCCGGCGACTAGCAAGCAAGGGTCACCGCGTCTCCTTCCTCACAACCCGCAAGAACATGAAAATGCTCGAGCACCACCACCACCACCTCTCTCACCTCCTAACTCTAGTCGAATTCTCTTTGTCCTGCATCGAACACCTTCCACAATCCATCGAGAACACCGTCGACATCACCGACGATCTCCACCGCCACTACCTGCGGATCGCCTTCGACTCTTTCCAGGTCCAACTCTCCGAATTCCTCCGTCGCGAGAATCCCGATTGGCTCGTCTACGACTACGCCGCCTACTGGGCACCGGACGTGGCCACGGCCCACGAC…	1395bp
