## Supplementary Data 2 for "Elucidation and engineering of arabinofuranosyltransferase to enable total *de novo* biosynthesis of paris saponins in yeast"

### Sheet: Codon-optimized sequences
Supplementary Data 2 The codon-optimized sequence used in this study
Gene	The codon-optimized sequence used in this study
CYP90B27	ATGGCTTTGGAATTAATTTTGGTCTTGTCTTCTTTGATTGTCATTTTGATAATTTTCTTCTCCTTTAAATCTAACGGTAAGTCCGAAAATAAGTTAGCTAAGCTACCACCAGGTCAAATGGGTTGGCCATTCATTGGCCAAACCATTCCTTTCATGCAACCTCACTCCTCTGCCTCTTTGGGTTTGTTCATGGACCAAAACATTGCTAAGTACGGTCGTATCTTCAGAACCAACCTTTTGGCTAAGCCGACCATCGTTTCTGCTGACCCAGATTTCAACAGATATATTCTACAAAATGAAGGTAGATTATTCGAAAACTCTTGTCCAACTTCTATCAAGGAAATCATGGGTCCATGGTCTATGTTGGCCTTGGCTGGTGACATTCACAGAGAAATGAGA…
CYP90G6	ATGTTCCCTTTGGCCATCATTGTCTTGTTGTTCCCAACTTTGTTATTACTGTTCATCGGTGTTGCTTTGGGTTTGAGATCCGGTGCCAACGAATCTTGGAAGAAGAGAGGTTTGAACATCCCTCCTGGTTCCATGGGTTGGCCATTGTTGGGTGAAACCATTGCTTTCAGAAAATTGCATCCATGCACCAGCTTGGGTGAATACATGGAAGATCGTTTGCAAAGATACGGTAAGATTTACAGATCTAACTTGTTCGGTGCTCCAACCGTTGTCTCTGCTGATGCCGAATTGAACAGATTCGTCTTGATGAACGATGGTAAGTTGTTTGAACCATCCTGGCCAAAGTCCGTCGCTGACATTTTGGGTAAGACTTCTATGTTGGTTTTGACTGGTGAAATG…
CYP94D108	ATGGACCCACCATCTTTGTTGTCTTTGGCTTTGTTGTTGTTAGCTGCTGCTGCAGCTGCCGCTTTTGTTTTGTTTCCAAGAAGAAGATCTCCAGAGAAGAAACCATCTTCTGGTAATCCAGGTTCTTTGTCCGAATTGATTAAGAACGGTCACAGAATCTTGGATTGGATGGTTGAAATTTTGGCTGCTTCTCCAACTAACACTGTTGCTACTTATATGGGTGTTGTTACAGCTAATCCAGCCAACGTTGAACACATGTTGAAAACTAAGTTCGAGAACTACCCAAAGGGTGATAGATTCGTTACTTTGTTGGAAGATTTCCTAGGTAGGGGTATCTTTAACTCTGATGGTGATCATTGGAAGTTGCAAAGAAAGACTGCTTCCTTGGAATTCAACACC…
PpcUGT4	ATGGAAAATTCCAACCCATCAGCTATGGAAGAAGCCAACACCAAGGGTTCCGCATCTTCCCCATCTGTTGTTGGTGACAGAAAATTGCCAAGAGCTAACTCCATGCCAGAAGAAGTCAACAACTCTGAAAAGCCAGAAACCTCTACTTCCTCTTTCCAATTGGAAAGATCTAAGACTGAAAAGAGAAGACAAAACAACATAAGAGCTGACCACGCCACTCAATTATTCGACGACAAGATTAGCATCAAGAAGAAATTGAAGATGTTGAACCAAATCGCTACTATGAACGATGACGGTACCGTTGCCGTCGAAGTTCCATCTGATGTTGAACCAGCTTCCATCGATCCAGGTTCTCAAGATGTCGGTGACGAAGTCCTAGATGATGAACCTATTGACTTG…
UGT73CE1	ATGGGTTCCGACGACAGACAACCATTAACTGCTTTCTTCATTCCATACTTCGCTACCGGTCACATGATCCCATTGGTCGACATTGCTAGATTATTGGCTGCCAGAGGTGTCGACTCCACCGTCCTAGCCACTCCAGCTAATGCTGCATTAATCCAAAGAACTGTTGATTCTGCTGCAGCTGCTGGATTGCCAATCAGAACCTTGACTTACCCATTCCCAGCCGCTGAATCCGGCTTGCCACCTGGTGTTGAGAACATTTCCAGATTGCCACCAGCTGATGCACACCGTATAGACGACGCTACATGGCACGTTCGTCCATCTCACGAAAGATTGATCAGAGCTCACAGACCAAACGCCGTTTTCTCTGACATCCACTTCCCATGGACCACTGCCATGGCC…
UGT93M3	ATGGCCTTGAACTCCAACTCCAACGTCATCGTTATCATGGTTCCATTCCCAGAATACGGTCACCAAATCCCATTATTGAGATTGTCTCAATTGATCTCTTCTTATAACATTCCAGTTCACTACATGTCTATTGGTGCTAGAAACCATGAATTAAAGCAAAGACAACAAAACCAACAAGAATTTCCAAACATTCACTTCCACAACTTGTCCATCACTTCCAAGGCCAACGACGATGAAGAAGACTACATGTCTTACTTGCAATCATTGTTGCAAATCAGAGATCCATTGCGTGAAATCTGTCACATTAACAATGACAAAAGAGTCGTTATTATCCATGACGCTATGATGCAATACGTTGTCGAAACCGTCTACACTATCTCTCACGTCGAAACTTACTTT…
UGT73DY2	ATGGAATCTCAACCAGAATTGTTGCACTTGGTTTTCTTTCCATTCTTGGCCAGATCTCACATGATCCCAATGTTGGAAACTGCCCGTTTAGCTGTTGAAAGAGGTGTCAAAACTACCTTAGTCACCACTCCAGCTAACGCCCATTTGATCAGACCAGCCCTTCACAGAACCAACTCCTCTTTGTTGCCAAGTCACCCACCTATGCAATTGCAATTGATTCCATTCCCAAGCGCTGAATTTGGTATCCCAGAGGGTTGTGAAAACTTGACCTCTTTACCCCTACCATTGGCTGCTGCTTTCTTCAACGCTATTTTTGCTTTGAGAGCTCCACTGGGTGCTTTGTTGAGAGAATTGTCTGCTCACGCTTTGGTCGCTGACGCTTTGTTCCCTTGGGCCACA…
PpRhaGT1	ATGGAATCTCAACCAGAGCTCTTGCATTTAGTGTTCTTTCCTTTCTTAGCTAGATCCCACATGATTCCAATGTTGGAAACCGCCCGTCTGGCCGTCGAAAGAGGTGTTAAGACCACTTTGGTCACTACTCCAGCTAACGCTCACTTGATCAGACCAGCTTTGCACAGATCTAATAGCTCTTTGTTGCCATCCCATCCACCAATGCAATTGCAATTGATTCCATTCCCATCTGCCGAATTTGGTATCCCAGAAGGTTGTGAAAACTTGACCTCTCTACCGTTGCCTTTGGCCTCCGCTTTCTTCAACGCTATCTTTGCTTTGAGAGCCCCATTGGGTGCTTTGTTGAGAGAATTGTCTGCTCACGCTTTGGTTGCTGATGCTTTATTCCCATGGGCTACT…
UGT738A3	ATGGGTTCTGCTCCACCAGTCGAATCTTCTCAAAAGCACTTCGTCTTGGTTCCATGGTTATCCCACGGTCACGTCATTCCAATGATGGACATGGCTAGATTATTGGCTGAAAGAGGTGGTATTCACGTTACTGTAGCTATCTCTCCAGTTGGTGCTGAAAGAATCAGATCCTGCTTCATTGAGCCAGTCACTGCTGCTAAGTTACCAATTTCTTTCCTAGATTTGCCATTCCCATGTGCAGAAGCTGGTTTGCCAGATGGTATCGAAACCATTGAACAGATCCAAGATCCATCCTTGTTTCTAAAGATGCACGTTGCAGCCGGTTTGTTGTCCAAGCCATTGGAATCTAAGTTGCGTGAATTGCCAAGAAAGCCATCTGTCATTCTAGCTGATTTGTAC…
PpRhaGT2	ATGGGTTGTGAATCCTCTCAAAAGCACTTCGTTTTGGTTCCATGGTTGAGCCACGGTCACGTCATCCCAATGATGGACATGGCTCGTCTCTTGGCTGAGCGTGATGGTATCCATGTTACTGTTGCTATCTCTCCAGTTGGTGCTGAAAGAATCAGATCTTGTTTCATTGAACCAGTTGCCGCTGCTAAGTTGCCAATCAGTTTCTTGGAATTGCCTTTTCCATGTGCTGAAGCTGGCTTACCACACGGTGTTGAAACCATCGAACAAATCCAAGACCCGTCTTTGTTCCCAAAGATGCACGTAGCCGCTGGTTTGTTGAGAAAACCATTGGAATCAAAATTGAGAGAATTGCCAAGAAAGCCATCCGTCATCTTAGCAGACCTGTACCATCCATGGGCT…
