## Supplementary Data 3 for "Elucidation and engineering of arabinofuranosyltransferase to enable total *de novo* biosynthesis of paris saponins in yeast"

### Sheet: Sheet1
Supplementary Data 3 The upstream and downstream homologous repair fragments of the genomic loci used in this study
Genomic locus name	Upstream homologous repair fragment	Downstream homologous repair fragment
III1	CACCTGCGCATTTCCAATAATCGTGCTCATGAAGATCATAAAGAAACGTCCAAACATGAAAGTGCTCCTTTAGAATTTCTAAATCCAAACGATATATGTACCCCTCGTTGATTTGTCCTAAAATGAGTATAGCTTGATTTTCGTTATATATTTTTTCATAGTATTCAGAAGAGGAGAGAGGATGTGATTTATCAATATCTGCATTAAGTAATGAACTTTGCCCTCTACTGAGGATATTCCCACTAGAAAACTATAAAAAATGGGAGAAAGTCAATCGCTGTTCAGGATTCAACATAGTTGTTGACAACGTATGATAAGAAGGCCAGTCCAGTCCTCCTAAGTTAGGTTAAGGGAGGTAGGGAAAAACTGAAGTGTAATGATAATCGAGGATGAAAGTGT…	GAGTACCAATTGCTTCTCTATGAGGCACAATCCCTAACCAAACTTTTATTTAGAATTACCGGTAAACTCCGTTTTCTTCATAGATTAAATATTTGGCTAAGACAACAAAATGTTCTTTCATTTTACCAAACGAGAAGGTGATAGCTGTACGCCAGAAAAGAAGGTAAAAACTCTCGCCAATCCAGCAATACCTGTACCTCTAGTTTTCGATCGCATTATGTCATTATGTAAAACCAAGGAGAGAAGCAAGTTACGGTGTTTTCATATAGAATAATTTGAGAATTCTTAATAACATAAGATATATAATCACCACCATTCTTATGAGATTCAACGTTGAATGGCGTTGCTAGACATATGAGCTGAGGAACGACTATTCGCATTTTCTTTCAAGGCAATTAA…
V1	GTACCTTTCTCGTAACCAGGAGCAGGTGGTAAGTCGGCACCCGCAGAAGTTAGGCCAGGGCACATGATATTAGCACCTGAGAGAACGAATTTAATAGCACCTCTATCAACCTGAACAGTGGGATAAGCCTCTGGAAATTTGTGTACTAATTTCAGGCTTGGAATCAGTTCATCGAATTTTTGAAAAAAAAGAACTTCACCATCGACGGAATACAATTGGATCTTATCTTCACATTTAATCAACTCGATTTGACTCTTCTTAGGAATTAATTCATCAATAACATCTTCTATTTTGGGGTACTGCTTGACCAATTTGGCCTTTAACGTTCTTTGAATTGAAGATTTGACCTTTGAACGTGAATGGACATCTTCTCTTGTGAATCTATCGATGATGATGTTA…	CATGCCTACCATTTTAGTTGCCATTTCTGTATTACTTACAATTCCAGCTTCTATAACGTGAACTCACATTAGAGAATTCGGTGAAAAAGAAAAGAAAAATATGGTTGGGCCCTCAATTGAATGTTTCAGTCCGGTATCCCTAACCTATTTTTTGATATTACTTCCAAAGAAAAATAAACAGTCCCTTTGAAAGAATGAATATCGGTAATGAAAAAAGGTATTCCAAAAATTCCCTACATAGTCTTGAAGTATTCAAAAGCGAACACCGAATTGACCATGAGGAGACGGTCTGGTTTATAATTAAATTTCAACCAGCAAAAACACAATCTCGGACGAATCCTCACTGATATGCGTATTTCCCGTGCATAAGGATGGAGTATTAAGGAAGGAAGTGAAAGA…
V3	CGTTAGATTCCGCATTGTTAAGTGGCATCACAAACACAATCAAGATTAAGAGAAAAGTAGCTCGTTGAGAAAGATTCTTGTACATATCGGGATACTTCTGAAGTCTAATAAAACATTCAAATAAAGACAGACTGGATAAAAGATTCCTGAACGTCAAAACTTATATCTTCTTGTCCCTTGGAATGTCTCTCTGCTCTTATATTGTTGCTGTTGAGTGGTCTCATGACAATAAAGTATGTCACTGAATTGAAGACTACTGAACCATGGCAGCTAATACAATCACGCCCATCCAGAAAAGTGTCGTGTGGCGAAAATTTTTGTTCACGTTGAACAGAGGGTACTGATTTCAAAGTGCTCTTAAGTCGTAATGACGGCCCTAATAATGATTTCCAGACCCTT…	GTATGTGTCAAGGAGAATGTATTAACGCCAAATTAAAGGCACACTAACATGTAATGAAGCTGGTGTTATATATTTTTTTTCAATTGACGTGAAACTCAGTGTCTTAGAATTATTTTTTAGTTCAAAGAGTACGGCTATTGAAGTGAGCCACAATGTCATTTAGCTTTATAAACACAAGAGTAAAAGTGCGCTTGTCTTCGCCTCAATGAATTAATGGAGCAGAAAATTTCTTAACGGTCAGCAATACTTGAAAATAATTTTAGCAGTTCAAACTTTCGTTGTTATCTTGATACTGAACTCTCCTTAGTATTCATATAAATGATTCTATTTAATAGTCCCCTCCGCAGGGTAATTTTAAGGCCTTCTTTTATTTCCAAAGGAATTAGTATATAGCATATA…
X4	CCCAAAGCTAAGAGTCCCATTTTATTCTTCTATATGTATATTTTCGATACTCTAAACCACCCTACAATGTAGCCCTATACTAAATCTGCTCAATTTTCAGCTTCTACAAGTGACTCGAGACCACGTGGAAAGATCCAACTACTCCAGCACAACGATTCAATATAATCGATTGCTCCACTCATAAGAGGCAAGAACAAGCTTCAACTTTTGGTAAGCCGCCGTTTATAAACAGGGAAGATGTCCTTTGTCAAGGGAGGCACAGAGCATGGCCAATTTGGCAAATTGCAGGTTTTTCTGAGTGAAAAATGAAAAAGCATTGTAGTAGAGTCGGCTCACTGAAAAACCGGGGAGGACGAAAAGGTTTCCAGCCACAGTTGTAGTCACGTGCGCGCCATGCTG…	AACAGGCATGGGAAGATTCGCTTTTTTTTTTTGAATTACAATAGTATGTCTGATGTCTGCAAGAAGTAACAGGCGTGTGCACAAGAATACGTGTGTGTGCGTAAGCGTATGCACTGGTGGCATAACTTATCTAAGAAGTATATATCACTGACATAGAAATGTAGATATACAGGTATTTTTCTCGATAATCGATAAAAATCTCGTCGCGCTGAACCAAACTTGGTGGTTACGGAGAGTTTTTCTCTCATCATTACTGTCTTTCGCATTGATTTCCCCTTTGACCGATAAAATCCCTTGGATTCATAAGATTAAACAAAGAGGTGATCAAAGAGAACCCTGTGAAAGTTTATGTTTATAACCGGGCATAAAGTGAACTAGACACTTTCAAGAAGCCAACCA…
XI2	GGTTTACAAACCCGAGGATTCTCTGCTAAAAATTTAGTGGGAAGATTCCGCTCTACCAGGGAAAAACAAAATTATATAGAAAAGAAGGTAAGTAATAAGTAATACGAAAAAACCCAAAAAAAAAATTCAAATACCCCAACCCTGTGCCCTTTCTATTTTTATGGTTGAAAAGGTTACAGAGGATCCTCTGGAGCGGTGACAACAGTTGACGCAATCATGGTCCCTGGCGGTCCCTAAGGATATCTCGGAGGAACCGAGGCACGGAAACGGCTGCACGGGTACGCCAGATAAGGATAATTCAGCCGTCACGCATGAACAGAAGGATGAGCATTTGCTCACCTTCCTGGACTTAACTTGCGTGAATGAAAAGAAGAACACCAATGTTAGAGTAGGGCTTCG…	CGAACCGCCGTGCTATTACCGAACAAAAAAATTCGAAAGCATAAACTCAGTAGTGAAAAACTTGAGAATTTTCAGATGAGTGGCGACTTTCCAGTCCTTGCGGTTTTGTCACCTTAGTCAGCTAGTAAGGAGGCCGTGTGGGTTAGAGTGGCTACAATCCTCAAAGGGCACTTCTAGAACCCACGGTGAATTTTTTTTGGCATGATAAATCGGTAGAATCGGTGAAGTAATTACCCAAAAAAGGATCGGGATTGTGTTTCTCGTAATTCCGTATTATTGCCGATGGCATCGACTACTTCTTTTTTCAGAAACCCCAACAAGGGTCTATTGTAATTGTATATAAACCTTTTTGTAATGGATATATACATGTGGTACTATTTCTCCTCATCCTGCTCCATC…
XI3	GCTATTTGCATGAGAATCCGGACCAGCAGATAATGCATGCAGTGGTGTTTTGATGTATAAGCTTGACATTTTTTTGCTTTTCCCGTTATGAGAAATGTTTTTTTTAGACTGAAAATAAAAGAATGGATAGTATTAAAATAGTAATGAACGTAATAAGGATAGGACAGGAGCGATAGGAAAAGATAGAATTTTGGAGCTTTTTTTCCCTCTTTTTTTGAGCAGGAGCCAATAGTAGTCGGAAAGATGAGTGTATAGATTTTTCGTATTTTATTTCGAGTAAAAATATCACGCTCTTAGGTTCAATAAAAGAATATACTATTTCTTCAAAATGCTTCTCTAATCTATTTTTTTATTTTCCTTAATAACTGAAATATTATTTTTTGATGTAAAATGAGTGAA…	GTTACCGTATGGGGGTATGATGGTTAGATGGCTGAATAAAAACGTTAATTAAAGGAATACAGAAGAGGAAGCGCCCCGATTTCTTTTCTGTTCCACATGAAAGCAGCCGGTTGGGTGGTAGATCTCTAATGACATCCAAACTACAAAACCGAGATTGGACATATAGCACACTCTGCATTTCTACTTTCCTTTCTCCCTACAGTTTGCTCGATCTGAACCGATGCTTCTTTGATTGGACAAGATGATAGACCATGACTCCCTGTATGTATTGCAGAGATTGCCACTACTAACCAAGAAAAGTTGAACGTGTCGTACGTATAAAACGATTTATGCTTAGGCTTTACTGAAAAAAAAAAAGTAAAAAGAGGATGCGCAAACGCATAGAGCAAGTAACTAACC…
XI5	CGAGGCAATAGCATGTATAGTGAAGTAGTGATCATAGATCCGGCACTTAGAGAAAGACCATAGTTGACCAACTTAGATTGGCTATTGCGCTTGCTATCGAAGGCAACCGATAACAACGGCACACACAGGGCCCCAAGTATGCACAGCACCGACGATATAAGAGAAAACAACAACCACCTGGGAATTTTTTCCATTTTCTTGCGTTTCTTCACTGTGATGCTTGTGAGAATATTAGGATATACCAACGTGCAACTCTGAAATGTCAAAACGGTCGTGTATAAATAAATGATATACCAGTAGGTGAAATCATCTCATTTGTCTTTCTAAAAAAGTCCATTACCCTTAAGGTTGTTGTCACAACCCACGGAGCAGTTTTAGAGGTGCAAAATTGAAAGAATG…	GCACGGAGTTTATGGCACATTGGTAAGTAATCATTGCAACTTTTTTTTATTTGAGGAATATAGTAAGAGAGAAGCTTTAGTGATGGTCAAAGAAGAGAGGAATACAAGTGAGTTGTATCTAGGATTTTTTATTACGTGAGTGTTGTTTTACTTTAGTCGGTAGGAATCATTGTTATTTTTGTCTGTTTGTTTGTCTCTATTTTTGGGTACACGTGCGTGTTTCTTCTAGTGGATGGTTTGAACGAAGCAGGTTCTCAGGATTGATTGATTGATCTGCTTTAGTGTGTAACGTTCTGCGACTAGCTTTCGTTGCTACCGATATATAAAGAAAAAAAGGAGAGCGTGTGTTTGGAGCGTCTTAAACCCCATTGGTGAGAGCCTCCAGTACCATTTGCCTGT…
XII1	CCAAGTGCCTCAAAGCAATTCTGGCAAGAGAACCACCAATCTTTAATCTATCAACCAAAACGGAAACAGAGACGTATCTGTAAGTTGGAACCTCCTTCAAGATTCTGTCGTATTTTTCTTGATCCAAAATAACAGCGTGTTGAGCTCTGTCCTTCATGGACTTTTTGGACCACTTCTTCTTGGACTTCTTACCACCAGCAAGAGCGGCAGCGGCTTTGGCAGCTTTAGACAATTGTTGCTTTGGAGGCATGTTATATTATGTTCTGAGACGTAAGAAAGGGTGAAAATTGATGTTAGTGTCAAAAATTATATTACAAAATACGCAGAGATATTCTAGTTCCTTTGATGAATGAATCTTTCAGAAAAAAAAGTCAAAGCAAAAGCAAAATGGCCTGCAGA…	GTCTTTGCCGGTTACCCATCTGGCCCCTGACTTGCGATGCTTAGGAAGTTCCATACTCGCGGCTCTTCCCAACAGTAGCACATCCGTGAAACTTCTGGCGCTATTCATTATGCAGTACCAGGACAAGAAGTTAAAAAAAAAGCTCTGTTACAAGTTCAATGGTGGTGCAAGGATTGAAGTTATTATCCAGGAGGCACGGATGCAAAAGATAGAAGACAAATTAATTTCCTTAAAATTCAAAATGCTCATTATTGTCACGCTGTATGAGCATTTGGTGAAGATTTCACTGGGAAATGTTGCAATAATTTGATAATCGTTCGTATTGGATGAAACTGTAACATCATCTGTTTATTAAGTATCCGTGTTATTAGTATATCATCACATACGGTGTAAGAAGAT…
XII2	GCGGCATGCAAACATCTACACAATTAGCAAGGGCAATCCATATTTTGTCTTTTCGCGCCCTGGAAAGGCCTAAGTAATGTCGTAAACGCATTCTATCTGTACTTCAACTCTCCTCTGTGCATTGGTTTGTGCAAATCACATTTTACGATACTGCCAGATTTATGCAAAAAGAGAAAACCAAGGGACCAGAACAAAGCAAAATTACGATAAACTTCGAATTCCTTCGTGCTTGACTAAGACAAAGGGATGGACGTAGCGATTTTTAGCGGGCCAAGAACTGGTTCCGAAAAAGCACAGGTACACCGAACCCTCAGCTAAGGAGGGACAGCACCGATGCGGAAGGACAAACTTTCTTTTTGCCTATCACAGTATCTTATCGAGCTAACTATTTTCGACACA…	CTCTCTCGAAATTTTTCTTAACGCGTCCTTGTACTGCGTCTAACGCTTTTGCCACTTGGATTTCTATTATAGGAAATAGTCTCACTTACTGGGCGACGAATTTTCGCGTTTTGATGAAGCACAGGAAGAATTTCTTTTTTTTTTGGCTTCTTCTGGTTCCGTTTTTTACGCGCACAAATCTAAAAAAAGAAATAATTATAACCTAGTCTCGAAAATTTTCATCGATCCATTCGTTCCTTTTTTTCGATTTTTTCAGATCAAAATTCTTGTTTCTTTCTTTGTCTTAGTTTATATTAAAAGATATTTTGATTTTACTCCTGAACTATTTATTCTTTCTAAGAAGGCCAGAACACTACAGCTGTTTTAACCGACTACGAAGTTCTCCATTCTCGAACACTA…
XII4	CAGTGGAGTACGGAGAATTGAAGCATTCTGGCAATACGACCAACTTGGTATCCGGCTGTTCCTTCATAGCCCTTTCAATGAACGTTGCAGCCCTTTGAAGATTGGCCATTTTGTCAGGACTCGAGCCTGACAGTTGGACCAACGCAACTTTAATTTTTTGTGAAAGAATCTTCGAAGCACTCATACTGGCGATCTTCACGCCCTCCTGCTACTACAAAAGCTGTGTTTTTACAAGAATCAAATTAAGTTAGCAAGATATCATACAACATTATTGATAATTTTAATATCGTGTTCGTACCTGATGACGTATCTGTGCATTGATAAGGCCCGCATGGTTTCAGAAAGCAGAGCGGGACGATTCCAAATTAGTGGCCTTGTGCTTTGCATGTCAATTGTGTT…	GAATTAGAGGTGGAATTTGGTGTACCCTCCCCTCCTCATCTGATGAAGTAGTGATCCGACAATTCTTAAAAGTTGTAGACATTACTCTTACCACCAACTAAGTTGTATTTATATTGCTACCCTTATCCTTTTATATCTAACTAGCGCTTATAAGGTTGGGGCAATACTAAAACTGTGATCTTATTCAGCTCATTAAATACGTGGCAGTACGTACCCTATTAGAAACAATAGGAAACAACAGAGTCGGAAGAAGCCAAATGCCAGATTTGAAGTCCAAGACCTTGTCAAGCCAATCTTTGGGAGCGGCTATTCCTCCAGAAATTGTGTACCAAATACTTACATACCAGTTTAGGGATTTGTTAAGAAATGACCATCCAGGTACGGCAGAAAAGTTTAACG…
